# Live imaging reveals oocyte membrane pre-remodeling forming permissive space for asymmetric division

**DOI:** 10.64898/2026.10.14.759078

**Authors:** Kaiying Geng, Xindi Hu, Peng Fu, Yingnan Bo, Ge Wang, Xuebing Yang, Jing Liang, Kaixin Cheng, Nan Sun, Zixiong Wang, Chen Yang, Xiaoyun Zhao, Zhen Li, Hua Zhang, Yan Zhang

## Abstract

Successful oocyte maturation requires first polar body (PB1) extrusion, yet how the oocyte prepares for this asymmetric event remains unclear. Live membrane imaging of mouse oocytes reveals pronounced regional heterogeneity in plasma-membrane dynamics, generating an early polarized pattern across the surface. Whereas most of the oocyte surface and its microvilli remain relatively stable, a discrete membrane domain collapses and retracts around germinal vesicle breakdown (GVBD), separating from the zona pellucida to establish a pre-extrusion space (PES). Transient oocyte comb-like protrusions arise within the PES and subsequently collapse, converting the protrusion-filled region into an open cavity before PB1 extrusion. Mechanistically, early ERK-dependent dissociation of the cortical scaffold ZO-1 is required for this space to form. ERK2 phosphorylates ZO-1, suppresses its phase separation, and promotes its removal from the cortex. Blocking MEK-ERK signaling prevents ZO-1 dissociation, abolishes pre-extrusion space formation, and impairs PB1 extrusion, whereas ERK activation restores these events in aged oocytes. Together, our findings identify a membrane collapse-based pre-remodeling mechanism that licenses PB1 extrusion and reveal ERK-ZO-1 signaling as a key regulator of oocyte maturation.
