## Supplementary material for "Live imaging reveals oocyte membrane pre-remodeling forming permissive space for asymmetric division": table S1

Gene	Site	Protein_pos	Residue	n_support_peptides	sum_plusATP	sum_minusATP		max_fold_change	mean_fold_change	max_AScore	mean_AScore	best_peptide	best_AScore	best_fold_change	best_score10LgP	site_class	use_main_text
TJP1	S166	166	S	1	65300000	15400000	4.24025974	1	1	45.7	45.7	ERS(+79.97)LSPR	45.7	TRUE	27.31	other	no
TJP1	S171	171	S	1	2080000	1	2080000	1	1	47.3	47.3	S(+79.97)DRRS(+79.97)VASSQPAKPTK	47.3	TRUE	41.05	plus_only	yes
TJP1	S175	175	S	1	11500000	1	11500000	1	1	41.83	41.83	S(+79.97)VASS(+79.97)QPAKPTK	41.83	TRUE	44.29	plus_only	yes
TJP1	S178	178	S	1	36600000	1	36600000	1	1	21.4	21.4	SVAS(+79.97)SQPAKPTK	21.4	TRUE	44.21	plus_only	yes
TJP1	S179	179	S	1	2.40E+08	1.92E+08	1.25	1	1	32.91	32.91	SVASS(+79.97)QPAKPTK	32.91	TRUE	44.46	other	no
TJP1	S212	212	S	1	0	1	0	0	0	18.82	18.82	EIS(+79.97)QDSLAAR	18.82	FALSE	37.17	other	no
TJP1	S275	275	S	1	0	1	0	0	0	40.95	40.95	ATLLNVPDLS(+79.97)DS(+79.97)IHSANASER	40.95	FALSE	43.07	other	no
TJP1	S277	277	S	1	1.18E+08	5750000	20.52173913	1	1	19.05	19.05	ATLLNVPDLSDS(+79.97)IHSANASER	19.05	TRUE	44.29	other	no
TJP1	S280	280	S	1	0	1	0	0	0	18.88	18.88	ATLLNVPDLSDSIHS(+79.97)ANASER	18.88	FALSE	42.54	other	no
TJP1	S297	297	S	2	24600000	200700000	0.122571001	0	0	37.93	30.705	DDISEIQSLAS(+79.97)DHS(+79.97)GR	37.93	FALSE	44.47	other	no
TJP1	S303	303	S	1	0	1	0	0	0	1000	1000	S(+79.97)HDRPPR	1000	FALSE	28.92	other	no
TJP1	S320	320	S	1	16200000	1	16200000	1	1	27.03	27.03	SPDQRS(+79.97)EPS(+79.97)DHSTQSPQQPSNGSLR	27.03	TRUE	44.3	plus_only	yes
TJP1	S617	617	S	2	97400000	2.98E+08	0.326845638	0	0	91.29	57.07	S(+79.97)REDLSAQPVQTK	91.29	FALSE	43.49	other	no
TJP1	S622	622	S	1	0	1	0	0	0	25.17	25.17	SREDLS(+79.97)AQPVQTK	25.17	FALSE	29.56	other	no
TJP1	T770	770	T	1	0	1	0	0	0	1000	1000	KNNHHLFT(+79.97)T(+79.97)TINLNSM(+15.99)NDGWYGALKEAIQQQQNQLVWVSEGK	1000	FALSE	44.47	other	no
TJP1	S912	912	S	1	5.68E+08	1	568000000	1	1	118.02	118.02	IDS(+79.97)PGLKPASQQVYR	118.02	TRUE	44.47	plus_only	yes
TJP1	S1098	1098	S	1	26100000	1	26100000	1	1	29.27	29.27	YRPEAQPYS(+79.97)STGPK	29.27	TRUE	40.2	plus_only	yes
TJP1	T1343	1343	T	1	1.40E+07	1	14000000	1	1	21.99	21.99	RYDPAQAT(+79.97)PPPPPLPSQYSQPAPPLSSSSLHIHSK	21.99	TRUE	44.3	plus_only	yes
TJP1	T1438	1438	T	1	95300000	1	95300000	1	1	38.16	38.16	TIT(+79.97)PVYNR	38.16	TRUE	40.61	plus_only	yes
TJP1	S1496	1496	S	1	90400000	1	90400000	1	1	19.84	19.84	AHS(+79.97)STQPPEFDSGVETFSVHTDKPK	19.84	TRUE	44.3	plus_only	yes
TJP1	S1505	1505	S	1	10300000	1	10300000	1	1	20.93	20.93	AHSSTQPPEFDS(+79.97)GVETFSVHTDKPK	20.93	TRUE	44.3	plus_only	yes
TJP1	S1534	1534	S	1	1.60E+10	55300000	289.3309222	1	1	22.45	22.45	AVPVS(+79.97)PSAVEEDEDEDGHTVVATAR	22.45	TRUE	44.47	other	no
TJP1	S1536	1536	S	1	3.10E+07	1	31000000	1	1	38.16	38.16	AVPVSPS(+79.97)AVEEDEDEDGHTVVATAR	38.16	TRUE	43.08	plus_only	yes
TJP1	S1612	1612	S	1	6.50E+07	1	65000000	1	1	30.88	30.88	GETLLS(+79.97)PLVMC(+57.02)GPHGLK	30.88	TRUE	44.3	plus_only	yes
TJP1	T1639	1639	T	1	1.23E+08	1	123000000	1	1	29.32	29.32	LPHC(+57.02)ASMT(+79.97)PDGWSFALK	29.32	TRUE	44.3	plus_only	yes
